# A single-cell atlas of pig gastrulation as a resource for comparative embryology

**DOI:** 10.1101/2023.08.31.555712

**Authors:** Luke Simpson, Andrew Strange, Doris Klisch, Sophie Kraunsoe, Takuya Azami, Daniel Goszczynski, Triet Le, Benjamin Planells, Nadine Holmes, Fei Sang, Sonal Henson, Matthew Loose, Jennifer Nichols, Ramiro Alberio

## Abstract

Early mammalian gastrulation’s cell-fate decisions are poorly understood due to difficulties obtaining non-rodent embryos. The bilaminar disc of pig embryos mirrors humans, making them a useful proxy for studying gastrulation. Here we present a single-cell transcriptomic atlas of pig gastrulation, revealing cell-fate emergence dynamics, as well as conserved and divergent gene programs governing early porcine, primate, and murine development. We highlight heterochronicity in extraembryonic cell-type development, despite the broad conservation of cell-type-specific transcriptional programs. We apply these findings in combination with functional investigations, to outline conserved spatial, molecular, and temporal events during definitive endoderm (DE). We find early FOXA2+/TBXT-embryonic disc cells directly from DE, contrasting later-emerging FOXA2/TBXT+ node/notochord progenitors. Unlike mesoderm, none of these progenitors undergo epithelial-to-mesenchymal transition. DE/Node fate hinges on balanced WNT and hypoblast-derived NODAL, which is extinguished upon DE differentiation. These findings emphasise the interplay between temporal and topological signalling in early fate decisions during gastrulation.
