## Supplementary Table 1 for "A single-cell atlas of pig gastrulation as a resource for comparative embryology"

### Sheet: Sheet2
Diagnostic marker genes
Gene	Cell type	Sources	Link
TBXT	Primitive streak, APS, Notochord, Nascent Mesoderm	Bernado et al., 2018; Kobyashi et al., 2017; Pijuan-Sala et al., 2019	https://journals.biologists.com/bio/article/7/8/bio033282/2152/Mammalian-embryo-comparison-identifies-novel?searchresult=1;https://www.nature.com/articles/s41467-019-08387-8 ; https://www.nature.com/articles/nature22812 ; https://www.nature.com/articles/s41586-019-0933-9
POU5F1 (ENSSSCG00000001393)	Epiblast, PGC	Bernado et al., 2018; Kobyashi et al., 2017; Ramos-Ibeas et al., 2019	https://journals.biologists.com/bio/article/7/8/bio033282/2152/Mammalian-embryo-comparison-identifies-novel?searchresult=1;https://www.nature.com/articles/s41467-019-08387-8 ; https://www.nature.com/articles/nature22812
NODAL	Epiblast, Hypoblast	Hassoun et al., 2009	https://www.sciencedirect.com/science/article/pii/S0301468109000863?via%3Dihub
NANOG	Epiblast, PGC	Kobyashi et al., 2017; Ramos-Ibeas et al., 2019	https://www.nature.com/articles/s41467-019-08387-8 ; https://www.nature.com/articles/nature22812
PRDM1	PGC	Kobyashi et al., 2017; Ramos-Ibeas et al., 2019	https://www.nature.com/articles/nature22812 ; https://www.nature.com/articles/nature22812
NANOS3	PGC	Kobyashi et al., 2017; Ramos-Ibeas et al., 2019; Pijuan-Sala et al., 2019	https://www.nature.com/articles/nature22812 ; https://www.nature.com/articles/nature22812; https://www.nature.com/articles/s41586-019-0933-9
SOX17	Definitive endoderm, PGC, Gut/Hypoblast	Pijuan-Sala et al., 201; Tyser et al., 2021	https://www.nature.com/articles/s41586-019-0933-9 ; https://www.nature.com/articles/s41586-021-04158-y
KDR	Haematoendothelial progenitors	Pijuan-Sala et al., 2019	https://www.nature.com/articles/s41586-019-0933-9
KRT18	Mesenchyme	Pijuan-Sala et al., 2019	https://www.nature.com/articles/s41586-019-0933-9
KRT19	Visceral endoderm/Hypoblast	Pijuan-Sala et al., 2019	https://www.nature.com/articles/s41586-019-0933-9
KRT8	Mesenchyme	Pijuan-Sala et al., 2019	https://www.nature.com/articles/s41586-019-0933-9
LAMB1	Parietal endoderm	Pijuan-Sala et al., 2019	https://www.nature.com/articles/s41586-019-0933-9
LEFTY2	Nascent mesoderm	Pijuan-Sala et al., 2019	https://www.nature.com/articles/s41586-019-0933-9
LHX1	Anterior primitive streak, Notochord	Pijuan-Sala et al., 2019	https://www.nature.com/articles/s41586-019-0933-9
LMO2	Blood progenitors 1	Pijuan-Sala et al., 2019	https://www.nature.com/articles/s41586-019-0933-9
MEOX1	Paraxial mesoderm	Pijuan-Sala et al., 2019	https://www.nature.com/articles/s41586-019-0933-9
MESP1	Nascent mesoderm	Pijuan-Sala et al., 2019	https://www.nature.com/articles/s41586-019-0933-9
MESP2	Nascent mesoderm	Pijuan-Sala et al., 2019	https://www.nature.com/articles/s41586-019-0933-9
MIXL1	Anterior primitive streak	Pijuan-Sala et al., 2019	https://www.nature.com/articles/s41586-019-0933-9
MYF5	Somitic mesoderm	Pijuan-Sala et al., 2019	https://www.nature.com/articles/s41586-019-0933-9
MYL4	Cardiomyocytes	Pijuan-Sala et al., 2019	https://www.nature.com/articles/s41586-019-0933-9
MYL7	Cardiomyocytes	Pijuan-Sala et al., 2019	https://www.nature.com/articles/s41586-019-0933-9
NKX1-2	Caudal epiblast	Pijuan-Sala et al., 2019	https://www.nature.com/articles/s41586-019-0933-9
NKX2-5	Cardiomyocytes	Pijuan-Sala et al., 2019	https://www.nature.com/articles/s41586-019-0933-9
OSR1	Intermediate mesoderm	Pijuan-Sala et al., 2019	https://www.nature.com/articles/s41586-019-0933-9
PAX2	Brain	Pijuan-Sala et al., 2019	https://www.nature.com/articles/s41586-019-0933-9
PAX3	Neural crest	Pijuan-Sala et al., 2019	https://www.nature.com/articles/s41586-019-0933-9
PAX6	Spinal cord	Pijuan-Sala et al., 2019	https://www.nature.com/articles/s41586-019-0933-9
PAX7	Anterior primitive streak	Pijuan-Sala et al., 2019	https://www.nature.com/articles/s41586-019-0933-9
PECAM1	Endothelium	Pijuan-Sala et al., 2019	https://www.nature.com/articles/s41586-019-0933-9
PGC	Caudal epiblast	Pijuan-Sala et al., 2019	https://www.nature.com/articles/s41586-019-0933-9
PLAT	Parietal endoderm	Pijuan-Sala et al., 2019	https://www.nature.com/articles/s41586-019-0933-9
PMP22	Mesenchyme	Pijuan-Sala et al., 2019	https://www.nature.com/articles/s41586-019-0933-9
PTN	Brain progenitors, Anterior somitic mesoderm	Pijuan-Sala et al., 2019	https://www.nature.com/articles/s41586-019-0933-9
SIX3	Rostral neurectoderm	Pijuan-Sala et al., 2019	https://www.nature.com/articles/s41586-019-0933-9
SMARCD3	Cardiomyocytes	Pijuan-Sala et al., 2019	https://www.nature.com/articles/s41586-019-0933-9
SOX10	Neural crest	Pijuan-Sala et al., 2019	https://www.nature.com/articles/s41586-019-0933-9
SOX2	NMP, Rostral neurectoderm, Neural crest	Pijuan-Sala et al., 2019	https://www.nature.com/articles/s41586-019-0933-9
SOX9	Neural crest	Pijuan-Sala et al., 2019	https://www.nature.com/articles/s41586-019-0933-9
SPARC	Parietal endoderm	Pijuan-Sala et al., 2019	https://www.nature.com/articles/s41586-019-0933-9
SPINK1	Visceral endoderm/Hypoblast	Pijuan-Sala et al., 2019	https://www.nature.com/articles/s41586-019-0933-9
TAGLN	Cardiomyocytes	Pijuan-Sala et al., 2019	https://www.nature.com/articles/s41586-019-0933-9
TBX1	Paraxial mesoderm	Pijuan-Sala et al., 2019	https://www.nature.com/articles/s41586-019-0933-9
TCF15	Paraxial mesoderm	Pijuan-Sala et al., 2019	https://www.nature.com/articles/s41586-019-0933-9
TCF21	Cardiomyocytes	Pijuan-Sala et al., 2019	https://www.nature.com/articles/s41586-019-0933-9
TNNT2	Cardiomyocytes	Pijuan-Sala et al., 2019	https://www.nature.com/articles/s41586-019-0933-9
TRP63	Surface Ectoderm	Pijuan-Sala et al., 2019	https://www.nature.com/articles/s41586-019-0933-9
VIL1	Gut	Pijuan-Sala et al., 2019	https://www.nature.com/articles/s41586-019-0933-9
АРОА2	Exe endoderm	Pijuan-Sala et al., 2019	https://www.nature.com/articles/s41586-019-0933-9
TMEM88	Exe mesoderm, Mesenchyme,	Pijuan-Sala et al., 2019	https://www.nature.com/articles/s41586-019-0933-9
TBX6	Somitic mesoderm, Paraxial mesoderm	Pijuan-Sala et al., 2019; Tyser et al., 2021	https://www.nature.com/articles/s41586-019-0933-9; https://www.nature.com/articles/s41586-021-04158-y
ACTA2	Cardiomyocytes	Pijuan-Sala et al., 2019	https://www.nature.com/articles/s41586-019-0933-9
AHNAK	Mesenchyme	Pijuan-Sala et al., 2019	https://www.nature.com/articles/s41586-019-0933-9
ALDH1A2	Somitic mesoderm	Pijuan-Sala et al., 2019	https://www.nature.com/articles/s41586-019-0933-9
AMOT	Visceral endoderm/Hypoblast	Pijuan-Sala et al., 2019	https://www.nature.com/articles/s41586-019-0933-9
ANXA5	Endothelium	Pijuan-Sala et al., 2019	https://www.nature.com/articles/s41586-019-0933-9
APELA	Gut	Pijuan-Sala et al., 2019	https://www.nature.com/articles/s41586-019-0933-9
APOA2	Exe endoderm	Pijuan-Sala et al., 2019	https://www.nature.com/articles/s41586-019-0933-9
APOE	Exe endoderm	Pijuan-Sala et al., 2019	https://www.nature.com/articles/s41586-019-0933-9
ASCL2	Exe Ectoderm	Pijuan-Sala et al., 2019	https://www.nature.com/articles/s41586-019-0933-9
BMP4	Mesenchyme	Pijuan-Sala et al., 2019	https://www.nature.com/articles/s41586-019-0933-9
BMP4	EXE mesoderm	Pijuan-Sala et al., 2019	https://www.nature.com/articles/s41586-019-0933-9
CDH5	Endothelium	Pijuan-Sala et al., 2019	https://www.nature.com/articles/s41586-019-0933-9
CDX1	Caudal mesoderm	Pijuan-Sala et al., 2019	https://www.nature.com/articles/s41586-019-0933-9
CDX2	Caudal mesoderm	Pijuan-Sala et al., 2019	https://www.nature.com/articles/s41586-019-0933-9
CDX4	NMP	Pijuan-Sala et al., 2019	https://www.nature.com/articles/s41586-019-0933-9
CER1	APS, Notochord	Pijuan-Sala et al., 2019	https://www.nature.com/articles/s41586-019-0933-9
CHRD	APS, Notochord	Pijuan-Sala et al., 2019	https://www.nature.com/articles/s41586-019-0933-9
CITED4	Blood progenitors 1	Pijuan-Sala et al., 2019	https://www.nature.com/articles/s41586-019-0933-9
CRABP2	Ectoderm, Presomitic mesoderm	Pijuan-Sala et al., 2019	https://www.nature.com/articles/s41586-019-0933-9
CYSTM1	Exe endoderm	Pijuan-Sala et al., 2019	https://www.nature.com/articles/s41586-019-0933-9
DKK1	Visceral endoderm/Hypoblast	Pijuan-Sala et al., 2019	https://www.nature.com/articles/s41586-019-0933-9
DLL1	Somitic mesoderm	Pijuan-Sala et al., 2019	https://www.nature.com/articles/s41586-019-0933-9
DLX2	Neural crest	Pijuan-Sala et al., 2019	https://www.nature.com/articles/s41586-019-0933-9
DND1	PGC	Pijuan-Sala et al., 2019	https://www.nature.com/articles/s41586-019-0933-9
DNMT3B	Epiblast	Pijuan-Sala et al., 2019	https://www.nature.com/articles/s41586-019-0933-9
ELF5	Exe Ectoderm	Pijuan-Sala et al., 2019	https://www.nature.com/articles/s41586-019-0933-9
EMB	Visceral endoderm/Hypoblast, ExeEndoderm	Pijuan-Sala et al., 2019	https://www.nature.com/articles/s41586-019-0933-9
EN1	Brain	Pijuan-Sala et al., 2019	https://www.nature.com/articles/s41586-019-0933-9
EOMES	Primitive streak, APS, Notochord	Pijuan-Sala et al., 2019	https://www.nature.com/articles/s41586-019-0933-9
EPCAM	Epiblast, Primitive streak	Pijuan-Sala et al., 2019	https://www.nature.com/articles/s41586-019-0933-9
EPHA5	NMP	Pijuan-Sala et al., 2019	https://www.nature.com/articles/s41586-019-0933-9
ETV2	Haematoendothelial progenitors	Pijuan-Sala et al., 2019	https://www.nature.com/articles/s41586-019-0933-9
FGF8	Anterior primitive streak	Pijuan-Sala et al., 2019	https://www.nature.com/articles/s41586-019-0933-9
FOXA2	APS, Notochord	Pijuan-Sala et al., 2019	https://www.nature.com/articles/s41586-019-0933-9
FOXA2	Anterior primitive streak	Pijuan-Sala et al., 2019	https://www.nature.com/articles/s41586-019-0933-9
FOXD3	Neural crest	Pijuan-Sala et al., 2019	https://www.nature.com/articles/s41586-019-0933-9
GBX2	Caudal mesoderm	Pijuan-Sala et al., 2019	https://www.nature.com/articles/s41586-019-0933-9
GRHL2	Surface Ectoderm	Pijuan-Sala et al., 2019	https://www.nature.com/articles/s41586-019-0933-9
GRHL3	Surface Ectoderm	Pijuan-Sala et al., 2019	https://www.nature.com/articles/s41586-019-0933-9
GSC	APS, Notochord	Pijuan-Sala et al., 2019	https://www.nature.com/articles/s41586-019-0933-9
GSC	Anterior primitive streak	Pijuan-Sala et al., 2019	https://www.nature.com/articles/s41586-019-0933-9
GYPA	Erythrocytes	Pijuan-Sala et al., 2019	https://www.nature.com/articles/s41586-019-0933-9
HAND1	Advanced mesoderm	Pijuan-Sala et al., 2019	https://www.nature.com/articles/s41586-019-0933-9
HES3	NMP	Pijuan-Sala et al., 2019	https://www.nature.com/articles/s41586-019-0933-9
HES7	Caudal mesoderm	Pijuan-Sala et al., 2019	https://www.nature.com/articles/s41586-019-0933-9
HESX1	Rostral neurectoderm	Pijuan-Sala et al., 2019	https://www.nature.com/articles/s41586-019-0933-9
HHEX	Anterior primitive streak	Pijuan-Sala et al., 2019	https://www.nature.com/articles/s41586-019-0933-9
HNF1B	Definitive endoderm, Gut/Hypoblast, Exe Endoderm	Pijuan-Sala et al., 2019	https://www.nature.com/articles/s41586-019-0933-9
HOXA10	Allantois	Pijuan-Sala et al., 2019	https://www.nature.com/articles/s41586-019-0933-9
HOXA11	Allantois	Pijuan-Sala et al., 2019	https://www.nature.com/articles/s41586-019-0933-9
HOXB1	Caudal mesoderm	Pijuan-Sala et al., 2019	https://www.nature.com/articles/s41586-019-0933-9
IFITM3	Caudal epiblast	Pijuan-Sala et al., 2019	https://www.nature.com/articles/s41586-019-0933-9
IGF2	Mesenchyme	Pijuan-Sala et al., 2019	https://www.nature.com/articles/s41586-019-0933-9
IRX3	Rostral neurectoderm	Pijuan-Sala et al., 2019	https://www.nature.com/articles/s41586-019-0933-9
GATA1	Blood progenitors 1; Erythrocytes	Pijuan-Sala et al., 2019; Tyser et al., 2021	https://www.nature.com/articles/s41586-019-0933-9 ; https://www.nature.com/articles/s41586-021-04158-y
FOXG1	Surface Ectoderm	Pijuan-Sala et al., 2019	https://www.nature.com/articles/s41586-019-0933-10
FOXJ1	Node, Notochord	Pijuan-Sala et al., 2019	https://www.nature.com/articles/s41586-019-0933-11
FST	Epiblast, Primitive streak	Pijuan-Sala et al., 2019	https://www.nature.com/articles/s41586-019-0933-12
DAB2	Trophectoderm/Trophoblast	Ramos-Ibeas et al., 2019	https://www.nature.com/articles/s41467-019-08387-8
GATA4	Hypoblast	Ramos-Ibeas et al., 2019	https://www.nature.com/articles/nature2281
AFP	Yolk-sac endoderm	Tyser et al., 2021	https://www.nature.com/articles/s41586-021-04158-y
CHRD	Axial mesoderm	Tyser et al., 2021	https://www.nature.com/articles/s41586-021-04158-y
GABRP	Amnion	Tyser et al., 2021	https://www.nature.com/articles/s41586-021-04158-y
HBG1	Erythrocytes	Tyser et al., 2021	https://www.nature.com/articles/s41586-021-04158-y
COL3A1	Exe mesoderm	Tyser et al., 2021	https://www.nature.com/articles/s41586-021-04158-y
OTX2	Epiblast, Anterior primitive streak	Tyser et al., 2021 ; Pijuan-Sala et al., 2019	https://www.nature.com/articles/s41586-021-04158-y ; https://www.nature.com/articles/s41586-019-0933-9
RUNX1	Erythrocytes, Blood progenitors 1	Tyser et al., 2021; Pijuan-Sala et al., 2019	https://www.nature.com/articles/s41586-021-04158-y; https://www.nature.com/articles/s41586-019-0933-9
TFAP2A	Non-neural ectoderm, Surface ectoderm, Neural crest	Tyser et al., 2021; Pijuan-Sala et al., 2019	https://www.nature.com/articles/s41586-021-04158-y
TTR	Endoderm, Exe endoderm	Tyser et al., 2021; Pijuan-Sala et al., 2019	https://www.nature.com/articles/s41586-021-04158-y; https://www.nature.com/articles/s41586-019-0933-9
GSC	Node, Notochord, Anterior primitive streak	Van de Pavert et al., 2001	https://www.publish.csiro.au/RD/RD00110
COL3A1	Exe mesoderm	Yang et al., 2021	https://www.nature.com/articles/s41467-021-25186-2
TFAP2C	Amnion, Exe Ectoderm	Yang et al., 2021; Pijuan-Sala et al., 2019	https://www.nature.com/articles/s41467-021-25186-2 ; https://www.nature.com/articles/s41586-019-0933-9
POSTN	Exe mesoderm	Yang et al., 2021; Tyser et al., 2021	https://www.nature.com/articles/s41467-021-25186-2 ; https://www.nature.com/articles/s41586-021-04158-y
ISL1	Amnion, Cardiac mesoderm, Pharyngeal mesoderm	Yang et al., 2021; Tyser et al., 2021; Pijuan-Sala et al., 2019	https://www.nature.com/articles/s41467-021-25186-2 ; https://www.nature.com/articles/s41586-021-04158-y ; https://www.nature.com/articles/s41586-019-0933-9
HHEX	Hypoblast	Yoshida et al., 2015	https://anatomypubs.onlinelibrary.wiley.com/doi/10.1002/dvdy.24352
OTX2	Epiblast, Hypoblast	Yoshida et al., 2015	https://anatomypubs.onlinelibrary.wiley.com/doi/10.1002/dvdy.24352
LEFTY2	Anterior hypoblast	Yoshida et al., 2015	https://anatomypubs.onlinelibrary.wiley.com/doi/10.1002/dvdy.24352
DKK1	Anterior hypoblast. Hypoblast	Yoshida et al., 2015	https://anatomypubs.onlinelibrary.wiley.com/doi/10.1002/dvdy.24352
FOXC1	Paraxial mesoderm	Wilm et al., 2004	https://www.sciencedirect.com/science/article/pii/S0012160604002088
FOXC2	Paraxial mesoderm	Kume et al., 2001	https://genesdev.cshlp.org/content/15/18/2470
GATA3	Surface Ectoderm, Gut	Pijuan-Sala et al., 2019	https://www.nature.com/articles/s41586-019-0933-12
PITX1	Allantois, Mesenchyme	Marcil et al., 2003	https://journals.biologists.com/dev/article/130/1/45/51948/Pitx1-and-Pitx2-are-required-for-development-of
PLVAP	Endothelium	Bosma et al., 2018	https://fluidsbarrierscns.biomedcentral.com/articles/10.1186/s12987-018-0109-2
TMEM88	Exe mesoderm, Mesenchyme,	Pijuan-Sala et al., 2019	https://www.nature.com/articles/s41586-019-0933-12
