## Supplementary Table 10 for "A single-cell atlas of pig gastrulation as a resource for comparative embryology"

### Sheet: Sheet1
Table2: Summary of reagents used within this study
REAGENT or RESOURCE	Antibody dilution used	SOURCE	IDENTIFIER
Primary Antibodies
TBXT (Goat)	1:500	R&D	Cat# AF2085, RRID:AB_2200235
SOX17 (Rabbit)	1:500	Abcam	Cat# ab224637, RRID:AB_2801385
SOX17 (Goat)	1:750	R&D systems	Catalog #: AF1924, RRID:AB_355060
FOXA2 (Mouse)	1:750	Abnova	Cat# H00003170-M10, RRID:AB_534871
SOX2 (Rat)	1:5000	eBioscience	Cat# 14-9811-80, RRID:AB_11219070
SNAI1 (Rabbit)	1:200	Cell Signaling	Cat# 3879, RRID:AB_2255011
Secondary Antibodies
Alexa Fluor™ 488 (Donky Anti-Mouse)	1:500	Invitrogen	Cat# A-21206
Alexa Fluor™ 555 (Donky Anti-Rabbit)	1:500	Invitrogen	Cat# A-31572
Alexa Fluor™ 555 (Donky Anti-Rat)	1:500	Invitrogen	Cat# A78945, RRID:AB_2910652
Alexa Fluor™ 647 (Donky Anti-Goat)	1:500	Invitrogen	Cat# A-21447
IHC reagents
PBS tablets		OXOID	Cat# BR0014G
Triton-X		Sigma-Aldrich	Cat# 9036-19-5
Flourosheild with Dapi		Sigma-Aldrich	Cat# F657
Cell lines
EDSCL4 (Porcine)		Alberio et al 2010	N/A
EDSCL7 (Porcine)		Alberio et al 2010	N/A
HNES1 (human)		Guo et al 2016(https://www.ncbi.nlm.nih.gov/pmc/articles/PMC4834040/)
H9 (human)		Chen et al 2008 (https://pubmed.ncbi.nlm.nih.gov/18564034/)
Cell culture reagents and consumables
DMEM/F12 medium		Gibco	Cat# 21103049
Neurobasal medium		Gibco	Cat# 11320074
B-27 supplement		Gibco	Cat# 17504001
N-2 supplement		Gibco	Cat# 17502001
GlutaMAX		Gibco	Cat# 35050038
2-Mercaptoethanol (50 mM)		Gibco	Cat# 31350010
Recombinant human Activin A protein		Qkine	Cat# Qk001
Recombinant zebrafish FGF2 protein		Qkine	Cat# Qk002
XAV939 (WNT inhibitor)		Sigma-Aldrich	Cat# X3004
Y-27632 dihydrochloride (ROCKi)		Torcris	Cat# 1254
L511-E8-silk (iMatrix-511)		AMSBIO	Cat# AMS.892 021
TRYPLE EXPRESS		Gibco	Cat# 12604013
CTS™ Synth-a-Freeze™ Medium		Gibco	Cat# A1371301
NutriFreez D10		Sartorius	Cat# 05-713-1E
96-Well CytoOne Plate, TC-Treated		Starlabs	Cat# CC7682-7596
Bovine Serum Albumin solution		Sigma-Aldrich	Cat# A8412
